# Latent human herpesvirus 6 is reactivated in chimeric antigen receptor T cells

**DOI:** 10.1101/2022.08.12.503683

**Authors:** Caleb A. Lareau, Yajie Yin, Katie Maurer, Katalin D. Sandor, Garima Yagnik, José Peña, Jeremy Chase Crawford, Anne M. Spanjaart, Jacob C. Gutierrez, Nicholas J. Haradhvala, Tsion Abay, Robert R. Stickels, Jeffrey M. Verboon, Vincent Liu, Jackson Southard, Ren Song, Wenjing Li, Aastha Shrestha, Laxmi Parida, Gad Getz, Marcela V. Maus, Shuqiang Li, Alison Moore, Rafael G. Amado, Aimee C. Talleur, Paul G. Thomas, Houman Dehghani, Thomas Pertel, Anshul Kundaje, Stephen Gottschalk, Theodore L. Roth, Marie J. Kersten, Catherine J. Wu, Robbie G. Majzner, Ansuman T. Satpathy

## Abstract

Cell therapies have yielded durable clinical benefits for patients with cancer, but the risks associated with the development of therapies from manipulated human cells are still being understood. For example, we currently lack a comprehensive understanding of the mechanisms of neurotoxicity observed in patients receiving T cell therapies, including recent reports of encephalitis caused by human herpesvirus 6 (HHV-6) reactivation^1^. Here, via petabase-scale viral RNA data mining, we examine the landscape of human latent viral reactivation and demonstrate that HHV-6B can become reactivated in human CD4+ T cells in standard *in vitro* cultures. Using single-cell sequencing, we identify a rare population of HHV-6 ‘super-expressors’ (~1 in 300-10,000 cells) that possess high viral transcriptional activity in chimeric antigen receptor (CAR) T cell culture before spreading to infect other cells *in vitro*. Through the analysis of single-cell sequencing data from patients receiving cell therapy products that are FDA-approved^2^ or used in clinical studies^3,4^, we identify the presence of CAR+, HHV-6 super-expressor T cells *in vivo*. Together, our study implicates cell therapy products as a source of lytic HHV-6 reported in clinical trials^1,5–7^ and has broad implications for the design, production, and monitoring of cell therapies.
