## Extended Data Table 1 for "Latent human herpesvirus 6 is reactivated in chimeric antigen receptor T cells"

### Sheet: top_hits_per_virus
virus_name	run_id	SampleName	score	n_reads	GEO title	GEO biosample description
Adeno-associated virus	SRR6050466	GSM2787555	58	14654	NonDM1_diff_control	Primary human myoblasts
Adeno-associated virus	SRR6050467	GSM2787556	61	8406	NonDM1_diff_CAG	Primary human myoblasts
Adeno-associated virus	SRR6050464	GSM2787553	63	5516	DM1_diff_control	Primary human myoblasts
Adeno-associated virus	SRR6050465	GSM2787554	56	3523	DM1_diff_CAG	Primary human myoblasts
Adeno-associated virus	SRR11116180	GSM4321688	72	2122	PAX7-B cDNA rep2	Differentiated iPSCs
BK polyomavirus	SRR10775560	GSM4237471	100	350906	GEM-UP-2386_S5	kidney allograft recipient
BK polyomavirus	SRR5168822	GSM2454248	100	72485	iDA_a	cell line
BK polyomavirus	SRR5168820	GSM2454246	100	59479	hIA_c	cell line
BK polyomavirus	SRR8942934	GSM3732978	100	54673	Validation1	FFPE bladder tumor block
BK polyomavirus	SRR5168818	GSM2454244	100	45729	hIA_a	cell line
Cercopithecine herpesvirus	SRR8422119	GSM3554286	100	3589	HSV-1_24H_RNASeq_rep1	THP-1
Cercopithecine herpesvirus	SRR8422120	GSM3554287	100	2723	HSV-1_24H_RNASeq_rep2	THP-1
Cercopithecine herpesvirus	SRR8422118	GSM3554285	96	671	HSV-1_8H_RNASeq_rep2	THP-1
Cercopithecine herpesvirus	SRR11100455	GSM4318479	66	351	D21_HSV_6hr	Donor_21
Cercopithecine herpesvirus	SRR11116172	GSM4321680	58	254	PAX7-targeting gRNA only rep3	Differentiated iPSCs
Epstein-Barr virus	SRR972712	GSM1226163	90	13199359	GM12878 native deproteinized followed by renatured RNA, S1	rRNA depleted RNA S1 nuclease at 37¬∞C
Epstein-Barr virus	SRR1032146	GSM1267813	100	12287652	Poly(A)-selected induced	Akata_Poly(A)-selected induced
Epstein-Barr virus	SRR10035045	GSM4052620	100	8269434	ICAM1-/GP350+ Rep2	MUTU1 Burkitt Lymphoma cells
Epstein-Barr virus	SRR7474067	GSM3258257	100	8086692	Akata (induced) - Nuclear RNA - RNase R treated	B-cell lymphoma
Epstein-Barr virus	SRR10035046	GSM4052621	100	7918842	ICAM1-/GP350+ Rep3	MUTU1 Burkitt Lymphoma cells
Human adenovirus	SRR8375004	GSM3533069	100	18961414	control_KD_control_OE_1	CCLP1 cholangiocarcinoma cell line
Human adenovirus	SRR8428463	GSM3557957	100	18877486	ProliHH organoid_c-MYC	ProliHH organoids which were transfected with c-MYC
Human adenovirus	SRR8375005	GSM3533070	100	14283590	control_KD_control_OE_2	CCLP1 cholangiocarcinoma cell line
Human adenovirus	SRR4113654	GSM2300445	100	9537269	HeLa_Cytoplasmic RNA_PolyA_RNA-seq	Cytoplasmic RNA, PolyA+, human HeLa cells
Human adenovirus	SRR1687355	GSM1556833	98	9482019	GAS1 shRNA2	BGC823_GAS1 shRNA
Human cytomegalovirus	SRR7109497	GSM3130781	100	21283566	Control_input_rep1	Primary fibroblasts
Human cytomegalovirus	SRR7109501	GSM3130785	100	9404090	Control_IP_rep2	Primary fibroblasts
Human cytomegalovirus	SRR7109500	GSM3130784	100	9180750	Control_IP_rep1	Primary fibroblasts
Human cytomegalovirus	SRR7109507	GSM3130791	100	7325858	METTL3_IP_rep2	Primary fibroblasts
Human cytomegalovirus	SRR7109506	GSM3130790	100	6815310	METTL3_IP_rep1	Primary fibroblasts
Human herpesvirus 1	SRR10502415	GSM4182497	100	15314506	H6-2mRNA	HEp-2 Cells
Human herpesvirus 1	SRR10502416	GSM4182498	100	14227184	H6-3mRNA	HEp-2 Cells
Human herpesvirus 1	SRR10502414	GSM4182496	100	12247487	H6-1mRNA	HEp-2 Cells
Human herpesvirus 1	SRR10502411	GSM4182493	100	8907163	H3-1mRNA	HEp-2 Cells
Human herpesvirus 1	SRR8422119	GSM3554286	100	7711559	HSV-1_24H_RNASeq_rep1	THP-1
Human herpesvirus 2	SRR7878557	GSM3395740	100	108724	Patient 9 (180510)	Cervical swab
Human herpesvirus 2	SRR8422119	GSM3554286	100	51597	HSV-1_24H_RNASeq_rep1	THP-1
Human herpesvirus 2	SRR5826961	GSM2702973	100	27233	HSV-1	HSV-1, HEK 293T
Human herpesvirus 2	SRR10502411	GSM4182493	73	19041	H3-1mRNA	HEp-2 Cells
Human herpesvirus 2	SRR8422120	GSM3554287	100	17143	HSV-1_24H_RNASeq_rep2	THP-1
Human herpesvirus 6	SRR2454080	GSM1888839	100	63409	5131-Memory-T336	Memory CD4 T-cells	The top HHV6Ahit is a primary T cell culture
Human herpesvirus 6	SRR1506027	GSM1425762	76	1152	K06-P03	Renal Cell Carcinoma
Human herpesvirus 6	SRR11430727	GSM4435381	70	342	Control_1	Control_monocytes
Human herpesvirus 6	SRR8526890	GSM3589757	78	290	P07_Day.14_PNK	platelet-poor blood plasma
Human herpesvirus 6	SRR7011845	GSM3100380	66	236	AVB_118_AV_PBMC	PBMC
Human herpesvirus 7	SRR8908563	GSM3724076	100	5846	6763q5	serum
Human herpesvirus 7	SRR8908562	GSM3724076	98	5322	6763q5	serum
Human herpesvirus 7	SRR8281343	GSM3501808	100	1475	adjacent Pat27	Gastric
Human herpesvirus 7	SRR2049748	GSM1703191	83	617	CA878	children with diarrhea_Salmonella
Human herpesvirus 7	SRR5357591	GSM2544078	93	460	lib8402	07-08-144-3
Human herpesvirus 8	SRR8582199	GSM3609588	100	46162608	48Hr mutant rescue-Rep1	Cell culture
Human herpesvirus 8	SRR8582200	GSM3609589	100	28198186	48Hr mutant rescue-Rep2	Cell culture
Human herpesvirus 8	SRR8582201	GSM3609590	100	18119966	48Hr mutant rescue-Rep3	Cell culture
Human herpesvirus 8	SRR11015727	GSM4295059	100	17144590	siPAPŒ±/Œ≥_Rep_3	iSLK cells
Human herpesvirus 8	SRR11015723	GSM4295055	100	16192801	siPAPŒ±/Œ≥_Rep_2	iSLK cells
Human parvovirus B19	SRR8528537	GSM3591036	51	456	CRPC_08-020I2_DIAPHRAM	CRPC diaphram metastasis
Human parvovirus B19	SRR7820902	GSM3384767	53	393	GBM46 [RNA-Seq]	glioblastoma multiforme
JC polyomavirus	SRR10775562	GSM4237473	100	66961	GEM-UP-2829b_S17	kidney allograft recipient
JC polyomavirus	SRR10775560	GSM4237471	52	16415	GEM-UP-2386_S5	kidney allograft recipient
JC polyomavirus	SRR10775533	GSM4237444	100	16198	GEM-UP-2314_S23	kidney allograft recipient
JC polyomavirus	SRR10700841	GSM4219569	100	15570	P-IRI-h-5	kidney tissue
JC polyomavirus	SRR10775561	GSM4237472	100	5793	GEM-UP-2783_S6	kidney allograft recipient
Merkel cell polyomavirus	SRR8424342	GSM3557522	64	33061	dBRD9_1	MKL-1
Merkel cell polyomavirus	SRR5712083	GSM2674237	61	31627	shEP400-2 rep3	Merkel cell carcinoma cell line
Merkel cell polyomavirus	SRR5712081	GSM2674235	62	29115	shEP400-2 rep1	Merkel cell carcinoma cell line
Merkel cell polyomavirus	SRR5712082	GSM2674236	61	28563	shEP400-2 rep2	Merkel cell carcinoma cell line
Merkel cell polyomavirus	SRR5712086	GSM2674240	62	27933	shEP400-3 rep3	Merkel cell carcinoma cell line
Varicella-zoster virus	SRR8069690	GSM3433678	95	1016	Mock	Skin
