## Extended Data Table 2 for "Latent human herpesvirus 6 is reactivated in chimeric antigen receptor T cells"

### Sheet: Tcell_Table-wHHV6B
virus_name	run_id	SampleName	score	n_reads	GEO title	GEO name
HHV6B	SRR8646162	GSM3635355	100	1696008	donor49_Infected_day14	Primary CD4 positive T-cell
HHV6B	SRR2454080	GSM1888839	100	1545472	5131-Memory-T336	Memory CD4 T-cells
HHV6B	SRR7281477	GSM3181603	100	1531733	Infected T cells as positive control [SupT1]	cell pellet
HHV6B	SRR8646161	GSM3635354	100	244487	donor49_Infected_day9	Primary CD4 positive T-cell
Epstein-Barr virus	SRR7010505	GSM3099827	97	2435	RNA-Seq T cells TCR 2 days	T cells (Patient 4) with T-Cell Receptor stimulation (anti-CD3 + anti-CD28)
Epstein-Barr virus	SRR7971484	GSM3418284	97	2203	invitro_rep7_IL21	Intestinal intraepithelial cytotoxic T cells
HHV6B	SRR8646158	GSM3635351	100	2027	donor14_Mock_day14	Primary CD4 positive T-cell
Epstein-Barr virus	SRR7971485	GSM3418285	87	1765	invitro_rep7_IL21_BNZ	Intestinal intraepithelial cytotoxic T cells
Human adenovirus	SRR6652791	GSM2971200	100	1604	CD4lowHLA-G+ T cells rep2	CD4lowHLA-G+ T cells
Epstein-Barr virus	SRR7971487	GSM3418287	84	1300	invitro_rep7_UN	Intestinal intraepithelial cytotoxic T cells
Epstein-Barr virus	SRR7010503	GSM3099825	97	1085	RNA-Seq Fresh T cells	T cells (Patient 4)_fresh T cells with no stimulation
Epstein-Barr virus	SRR7971482	GSM3418282	81	877	invitro_rep6_IL21_CP	Intestinal intraepithelial cytotoxic T cells
Epstein-Barr virus	SRR7971483	GSM3418283	81	803	invitro_rep6_UN	Intestinal intraepithelial cytotoxic T cells
HHV6B	SRR8646160	GSM3635353	94	771	donor49_Infected_day7	Primary CD4 positive T-cell
Epstein-Barr virus	SRR7971486	GSM3418286	72	723	invitro_rep7_IL21_CP	Intestinal intraepithelial cytotoxic T cells
HHV6B	SRR2454072	GSM1888831	100	576	5131-Memory-T24	Memory CD4 T-cells
Human herpesvirus 8	SRR4026476	GSM2274957	64	563	S33284_838213_hOKT3_R_6mo_CD8_TIGITpos_KLRG1pos_stim_untr	CD8+ sorted T-cells
Epstein-Barr virus	SRR7971480	GSM3418280	78	551	invitro_rep6_IL21	Intestinal intraepithelial cytotoxic T cells
HHV6B	SRR2454056	GSM1888815	89	531	5131-Naive-T24	Naive CD4 T-cells
Merkel cell polyomavirus	SRR5980469	GSM2754541	97	435	243_07-0200_DAY_0_T-Ag85_243_L5.LB23	T cells
HHV6B	SRR2454057	GSM1888816	84	431	5291-Naive-T24	Naive CD4 T-cells
HHV6B	SRR2454081	GSM1888840	69	369	5291-Memory-T336	Memory CD4 T-cells
Epstein-Barr virus	SRR7971481	GSM3418281	64	366	invitro_rep6_IL21_BNZ	Intestinal intraepithelial cytotoxic T cells
HHV6B	SRR2454065	GSM1888824	66	323	5291-Naive-T336	Naive CD4 T-cells
HHV6B	SRR8646153	GSM3635346	68	316	donor14_Infected_day9	Primary CD4 positive T-cell
HHV6B	SRR2454073	GSM1888832	54	271	5291-Memory-T24	Memory CD4 T-cells
Human herpesvirus 8	SRR4026468	GSM2274949	67	190	S33276_838213_hOKT3_R_6mo_CD8_TIGITpos_KLRG1pos_stim_untr	CD8+ sorted T-cells
Epstein-Barr virus	SRR8646160	GSM3635353	55	154	donor49_Infected_day7	Primary CD4 positive T-cell
