## Extended Data Table 4 for "Latent human herpesvirus 6 is reactivated in chimeric antigen receptor T cells"

### Sheet: Sheet1
barcode	n_car	n_hhv6	CD3D	CD3E	CD4	CD8A	CD8B	nTCRA	nTCRB	nGExpUMIs	patient	channel
TCAGGTACAATCCAAC-1	0	578	0	0	0	0	0	0	1	2010	Axi-R-15	E1_2
CGACCTTTCCCTAATT-1	1	285	2	6	0	0	0	2	7	6805	Axi-R-15	E1_1
GTCAAGTCAGGCGATA-1	0	24	0	0	0	0	0	0	0	499	Axi-R-15	E1_1
CTGAAACTCCAACCAA-1	0	8	1	0	0	0	0	0	0	730	Axi-R-15	F1 (CAR+ FACS)
CAACCTCTCAACTCTT-1	0	2	13	12	0	21	2	23	52	16958	Tisa-R-32	E1_2
GGGATGACACTTACGA-1	2	1	1	1	2	0	0	0	0	13308	Axi-N-07	E1_1
CATCGGGGTGTCGCTG-1	0	1	0	0	0	1	0	0	0	5530	Axi-N-07	E1_2
AACCGCGGTAACGCGA-3	0	49	11	5	0	0	0	2	11	5360	SJCAR19-09	Day21
ACTGTCCGTTTGGGCC-3	0	2	1	4	0	0	0	5	21	5394	SJCAR19-09	Day21
GCATACATCAGCTCGG-3	0	1	10	17	2	0	0	15	42	9131	SJCAR19-09	Day21
GCGACCACACGTAAGG-3	0	71	8	14	2	0	0	6	35	17638	SJCAR19-09	Day21
GGGCATCAGAACTCGG-3	0	2	5	12	1	0	0	4	23	6461	SJCAR19-09	Day21
TGACTAGCACTTGGAT-2	6	110	32	34	2	0	0	25	107	22217	SJCAR19-09	Day14
TTGAACGGTTCCCTTG-1	0	165	1	1	2	0	0	NA	NA	2428	Axi-R-15	Day7reseq
AGGGAGTTCTCATTCA-1	0	141	0	0	0	0	0	NA	NA	1003	Axi-R-15	Day7reseq
GACGTTACAGCATACT-1	0	123	2	1	1	0	0	NA	NA	1585	Axi-R-15	Day7reseq
CGCGTTTGTGTTTGGT-1	0	52	0	1	0	0	0	NA	NA	885	Axi-R-15	Day7reseq
TGCCAAAAGCTTATCG-1	1	16	3	1	0	0	0	NA	NA	3919	Axi-R-15	Day7reseq
CTCGGGAGTCTCCATC-1	0	15	1	0	0	0	0	NA	NA	828	Axi-R-15	Day7reseq
ACACCCTCATCTGGTA-1	0	1	12	5	0	1	0	NA	NA	3819	Axi-R-15	Day7reseq
CACAAACGTGAAATCA-1	0	1	0	0	0	0	0	NA	NA	1389	Axi-R-15	Day7reseq
GACAGAGCATACTACG-1	0	1	0	0	0	0	0	NA	NA	1566	Axi-R-15	Day7reseq
GACGCGTTCTGCCCTA-1	0	1	12	7	0	0	0	NA	NA	4487	Axi-R-15	Day7reseq
GATGCTATCCGAAGAG-1	0	1	4	2	0	2	2	NA	NA	2310	Axi-R-15	Day7reseq
GGGTTGCCACGTGAGA-1	0	1	0	0	0	0	0	NA	NA	813	Axi-R-15	Day7reseq
GGGTTGCGTAGCTGCC-1	0	1	0	1	0	0	0	NA	NA	1639	Axi-R-15	Day7reseq
TAGGCATAGTTACCCA-1	5	1	21	9	2	3	6	NA	NA	27736	Axi-R-15	Day7reseq
TCTATTGTCAATCACG-1	0	1	3	2	0	0	0	NA	NA	2291	Axi-R-15	Day7reseq
