## Extended Data Table 5 for "Latent human herpesvirus 6 is reactivated in chimeric antigen receptor T cells"

### Sheet: iPSC_hits_per_virus
virus_name	run_id	SampleName	score	n_reads	GEO title	GEO description
Human herpesvirus 1	SRR11116172	GSM4321680	100	188075	PAX7-targeting gRNA only rep3	Differentiated iPSCs
Human cytomegalovirus	SRR11097610	GSM4317906	100	100098	Brain organoid RNAseq [25643_14048_BO_D30]	hiPSC-derived brain organoids infected with UV-irradiated TB40/E
Human herpesvirus 1	SRR11116180	GSM4321688	100	26737	PAX7-B cDNA rep2	Differentiated iPSCs
Human herpesvirus 1	SRR6823708	GSM3036723	100	24072	VLN_10R	iPSC line
Human herpesvirus 1	SRR11116171	GSM4321679	100	22543	PAX7-targeting gRNA only rep2	Differentiated iPSCs
Human herpesvirus 1	SRR6823710	GSM3036725	100	20880	VLN_12R	iPSC line
Human herpesvirus 1	SRR6823709	GSM3036724	100	19029	VLN_11R	iPSC line
Human herpesvirus 1	SRR11116170	GSM4321678	100	8498	PAX7-targeting gRNA only rep1	Differentiated iPSCs
Human herpesvirus 1	SRR11116181	GSM4321689	100	8436	PAX7-B cDNA rep3	Differentiated iPSCs
Human herpesvirus 1	SRR11116178	GSM4321686	100	7165	PAX7-A cDNA rep3	Differentiated iPSCs
Human herpesvirus 1	SRR11116173	GSM4321681	100	5570	VP64dCas9VP64 +gRNA rep1	Differentiated iPSCs
Human herpesvirus 1	SRR11116179	GSM4321687	100	5254	PAX7-B cDNA rep1	Differentiated iPSCs
Human herpesvirus 1	SRR11116174	GSM4321682	100	4910	VP64dCas9VP64 +gRNA rep2	Differentiated iPSCs
Human herpesvirus 2	SRR11116172	GSM4321680	100	2962	PAX7-targeting gRNA only rep3	Differentiated iPSCs
Human adenovirus	SRR10251044	GSM4114715	59	2764	BAG3_WT_rep2	Human iPSC-cardiomyocytes
Human herpesvirus 1	SRR11116177	GSM4321685	97	2674	PAX7-A cDNA rep2	Differentiated iPSCs
Human adenovirus	SRR10251045	GSM4114716	61	2655	BAG3_WT_rep3	Human iPSC-cardiomyocytes
Human adenovirus	SRR10251046	GSM4114717	56	2633	BAG3_RH_rep1	Human iPSC-cardiomyocytes
Human herpesvirus 1	SRR11116175	GSM4321683	100	2393	VP64dCas9VP64 +gRNA rep3	Differentiated iPSCs
Human adenovirus	SRR10251047	GSM4114718	55	2372	BAG3_RH_rep2	Human iPSC-cardiomyocytes
Human adenovirus	SRR10251051	GSM4114722	53	2294	BAG3_KO_rep3	Human iPSC-cardiomyocytes
Human adenovirus	SRR10251050	GSM4114721	61	2289	BAG3_KO_rep2	Human iPSC-cardiomyocytes
Human adenovirus	SRR10251043	GSM4114714	58	2267	BAG3_WT_rep1	Human iPSC-cardiomyocytes
Adeno-associated virus	SRR11116180	GSM4321688	72	2122	PAX7-B cDNA rep2	Differentiated iPSCs
Human adenovirus	SRR10251048	GSM4114719	55	1930	BAG3_RH_rep3	Human iPSC-cardiomyocytes
Human cytomegalovirus	SRR11097611	GSM4317907	100	1754	Brain organoid RNAseq [25644_CMV_14048_BO_D30]	hiPSC-derived brain organoids infected with TB40/E
Human adenovirus	SRR10251049	GSM4114720	54	1595	BAG3_KO_rep1	Human iPSC-cardiomyocytes
Human herpesvirus 1	SRR11116176	GSM4321684	96	1509	PAX7-A cDNA rep1	Differentiated iPSCs
Human herpesvirus 1	SRR6823713	GSM3036728	100	1181	VLN_16R	iPSC line
Human herpesvirus 1	SRR6823712	GSM3036727	100	1091	VLN_14R	iPSC line
Adeno-associated virus	SRR10251044	GSM4114715	75	1068	BAG3_WT_rep2	Human iPSC-cardiomyocytes
Epstein-Barr virus	SRR10969509	GSM4284921	83	1061	NPC_H8_R_B2_P10	iPSC-derived NPCs_wt
Adeno-associated virus	SRR10251046	GSM4114717	69	988	BAG3_RH_rep1	Human iPSC-cardiomyocytes
Adeno-associated virus	SRR10251047	GSM4114718	71	950	BAG3_RH_rep2	Human iPSC-cardiomyocytes
Adeno-associated virus	SRR10251043	GSM4114714	70	927	BAG3_WT_rep1	Human iPSC-cardiomyocytes
Adeno-associated virus	SRR10251045	GSM4114716	71	920	BAG3_WT_rep3	Human iPSC-cardiomyocytes
Adeno-associated virus	SRR10251050	GSM4114721	72	873	BAG3_KO_rep2	Human iPSC-cardiomyocytes
Adeno-associated virus	SRR10251051	GSM4114722	70	828	BAG3_KO_rep3	Human iPSC-cardiomyocytes
Human herpesvirus 1	SRR6823711	GSM3036726	95	795	VLN_13R	iPSC line
Adeno-associated virus	SRR11116178	GSM4321686	65	769	PAX7-A cDNA rep3	Differentiated iPSCs
Adeno-associated virus	SRR10251048	GSM4114719	66	766	BAG3_RH_rep3	Human iPSC-cardiomyocytes
Adeno-associated virus	SRR10251049	GSM4114720	65	645	BAG3_KO_rep1	Human iPSC-cardiomyocytes
Adeno-associated virus	SRR11116173	GSM4321681	66	528	VP64dCas9VP64 +gRNA rep1	Differentiated iPSCs
Adeno-associated virus	SRR11116174	GSM4321682	60	483	VP64dCas9VP64 +gRNA rep2	Differentiated iPSCs
Human herpesvirus 2	SRR11116180	GSM4321688	91	421	PAX7-B cDNA rep2	Differentiated iPSCs
Adeno-associated virus	SRR11116181	GSM4321689	66	420	PAX7-B cDNA rep3	Differentiated iPSCs
Human herpesvirus 2	SRR11116171	GSM4321679	72	385	PAX7-targeting gRNA only rep2	Differentiated iPSCs
Adeno-associated virus	SRR11116170	GSM4321678	66	330	PAX7-targeting gRNA only rep1	Differentiated iPSCs
Cercopithecine herpesvirus	SRR11116172	GSM4321680	58	254	PAX7-targeting gRNA only rep3	Differentiated iPSCs
Epstein-Barr virus	SRR7509244	GSM3264573	51	192	SCL SCDP1-resA1	SCDP1-resA1 rescue iPSC
